# Cardiac fibroblast anisotropy is determined by YAP-dependent cellular contractility and ECM production

**DOI:** 10.1101/2024.12.14.628335

**Authors:** Daniel Pereira-Sousa, Pau Guillamat, Francesco Niro, Vladimír Vinarský, Soraia Fernandes, Marco Cassani, Stefania Pagliari, Xavier Trepat, Marco Rasponi, Jorge Oliver-De La Cruz, Giancarlo Forte

## Abstract

Cardiac fibroblasts (CFbs) determine the topological arrangement and the anisotropy of the heart tissue - essential features for maintaining tissue integrity and function - through the production and remodeling of the extracellular matrix (ECM). Under pathological conditions, CFbs can activate into myofibroblasts and promote maladaptive ECM remodeling that may lead to heart failure. Yes-Associated Protein (YAP) – a key player in cardiac fibrosis onset - has been implicated in CFb activation but its role in coordinating the supracellular organization of CFbs and in shaping the instructive properties of the ECM remains poorly understood. We addressed these questions by generating CFbs from wild-type (WT) and YAP knockout (KO) human embryonic stem cells. YAP depletion reduced the expression of cardiogenic markers and altered the transcriptomic profile of ECM- and contractility-related genes. We further demonstrated that YAP expression is required for CFbs monolayer alignment, and its absence resulted in reduced ECM deposition, decreased anisotropy, and diminished force generation.

Pharmacological inhibition of cell contractility closely mirrored YAP KO phenotype, suggesting that YAP regulates both monolayer organization and ECM structure through its control over contractility. ECM cross-seeding experiments confirmed the role of ECM as a structural guide for cellular alignment. Moreover, cardiomyocytes cultured on KO CFb-derived ECM exhibited impaired sarcomere organization and altered calcium dynamics. Together, these findings demonstrate that YAP activity in CFbs governs the structural and functional properties of the ECM, influencing both fibroblast alignment and cardiomyocyte activity. Moreover, they underscore the critical role of YAP in maintaining the supracellular organization and mechanical integrity of cardiac tissue.
