## Supplementary Table 2 for "Cardiac fibroblast anisotropy is determined by YAP-dependent cellular contractility and ECM production"

### Sheet: Sheet1
ID	Description	p.adjust	-log(Padjust)	geneID
GO:0062023	collagen-containing extracellular matrix	1.75775e-16	15.755	S100A6/COL11A1/COL8A1/P3H2/IGFBP7/WNT5A/FIBCD1/GPC4/COL4A1/COL5A3/BGN/CCDC80/CTSB/SDC2/LAMA4/DCN/TGM2/THSD4/EFNA5/TGFB2/ADAMTS1/COL27A1/CLU/SERPINB9/SRPX/ADAMTS9/COL1A1/MGP/WNT2B/LAMA1/SRPX2/ANGPT2/COL25A1/HTRA1/COL4A6/COL1A2/COL22A1/LAMC2/LAMA2/ADAMTSL4/TGFBI/ADAMTS15/ABI3BP/CXCL12/CTSS/SULF1/COL14A1/GREM1/COL4A5/A2M/SERPINA5/CDH13/SERPINE1/SOD3/SEMA3B/MATN3/LRRC15/LAMB3/GDF15/NTN4/COL16A1/FRAS1…
GO:0005604	basement membrane	6.22429e-05	4.20591	COL8A1/P3H2/COL4A1/CCDC80/LAMA4/EFNA5/ADAMTS1/LAMA1/COL4A6/LAMC2/LAMA2/TGFBI/COL4A5/LAMB3/NTN4/FRAS1
GO:0005581	collagen trimer	6.22429e-05	4.20591	COL11A1/COL8A1/COL4A1/COL5A3/CCBE1/COL27A1/COL1A1/COL25A1/COL4A6/COL1A2/COL22A1/COL14A1/C1QTNF1/COL4A5/COL16A1/COL26A1
GO:0098644	complex of collagen trimers	6.22429e-05	4.20591	COL11A1/COL8A1/COL4A1/COL5A3/COL27A1/COL1A1/COL4A6/COL1A2/COL4A5
GO:0150034	distal axon	6.5381e-05	4.18455	PTPRN/ITGA2/TENM2/USP9X/PALLD/TSHZ3/DCC/TPBG/GAP43/RAB5A/ZNF804A/SNCG/AUTS2/FEZ1/TRPV2/UNC5C/ADGRL1/NDRG2/NTSR1/FLRT3/PRNP/SNCA/SNAP25/NGFR/KCNQ5/NGEF/KIF5C/CRMP1/GPER1/UCN
GO:0031252	cell leading edge	9.23997e-05	4.03433	S100A6/FAP/SORBS2/PLCE1/ABLIM3/ABLIM1/LAYN/PALLD/ANK1/NHS/SH2D3C/TLR4/SLC12A5/TPM1/FERMT1/RAB5A/FERMT2/PLEKHA1/SPATA13/SPRY2/PDPN/AMPH/ACTG2/GRIA1/PLXND1/NEDD9/SYNE2/LIMK1/RAB3IP/RIPOR2/UNC5C/FRMD4B/FIGNL2/CARMIL1/SNAP25/FGD4/PSD4/FAM107A/GPER1/ARHGEF26
GO:0042383	sarcolemma	0.00044239	3.35419	DMD/DYSF/AQP1/KRT19/BGN/STAC/AKAP6/ANK1/CACNA1C/CACNG8/ANK3/CACNG7/CAV1/LAMA2/POPDC3/PRKG1/SLC2A1/VCAM1/SCN2A
GO:0030426	growth cone	0.000597896	3.22337	TENM2/USP9X/PALLD/TSHZ3/DCC/GAP43/ZNF804A/AUTS2/FEZ1/TRPV2/UNC5C/ADGRL1/NDRG2/FLRT3/SNCA/SNAP25/NGFR/NGEF/KIF5C/CRMP1
GO:0043204	perikaryon	0.000597896	3.22337	PTPRN/SYT11/KCNE3/CACNA1C/SLC12A5/GAP43/KCNK1/SERPINI1/SORCS2/RNF112/DRP2/NTSR1/CRYAB/RTN4RL1/NGFR/CRMP1/FZD5/ASS1/UCN
GO:0005788	endoplasmic reticulum lumen	0.000679227	3.16799	COL11A1/COL8A1/P3H2/VGF/IGFBP7/WNT5A/COL4A1/COL5A3/SDC2/BMP4/COL27A1/EDN1/CLU/SPP1/COL1A1/COL25A1/PRSS23/COL4A6/COL1A2/COL22A1/ADAMTSL4/EVA1A/COL14A1/COL4A5/IGFBP5/IGFBP3/MATN3/COL16A1/PTGS2/COL26A1
