## Supplementary Table 3 for "Cardiac fibroblast anisotropy is determined by YAP-dependent cellular contractility and ECM production"

### Sheet: Sheet1
Annotated Gene	Annotated Matrisome Division	Annotated Matrisome Category	log2FC	logCPM	F	PValue	FDR
SERPINB2	Matrisome-associated	ECM Regulators	-6.33582	4.35722307147347	44.3380423703683	2.60147745860382e-05	0.000646637427130794
MMP1	Matrisome-associated	ECM Regulators	-4.82652	6.50318868081149	313.713972527357	1.01436775725934e-12	1.6076460992864e-09
SPON2	Core matrisome	ECM Glycoproteins	-4.07596	9.03254617349286	240.718968902935	9.27514240620259e-12	9.04611773601866e-09
SERPINB7	Matrisome-associated	ECM Regulators	-3.97463	1.31127798125291	42.9279229295223	7.23655339374269e-06	0.000229155767977953
CXCL14	Matrisome-associated	Secreted Factors	-3.84531	3.02764464431459	126.542932087969	1.67522663835766e-09	3.37146008694235e-07
COL4A6	Core matrisome	Collagens	-3.58465	5.01439405760161	40.1052691834621	6.15225062737081e-06	0.000199499707683976
IFNE	Matrisome-associated	Secreted Factors	-3.29598	3.06986002025896	49.1997916474823	1.6429316849464e-06	7.10946444827146e-05
ANGPT2	Matrisome-associated	Secreted Factors	-3.24393	4.07121150846845	42.0406690041258	4.56669024424081e-06	0.000163101593258392
CTSS	Matrisome-associated	ECM Regulators	-3.22637	1.80314528336357	24.2150944417635	0.000114863431649542	0.00218437251981296
CRISPLD2	Core matrisome	ECM Glycoproteins	-3.09378	2.59866689169988	33.0409911727506	2.00723861161486e-05	0.000529333773577665
NTNG1	Core matrisome	ECM Glycoproteins	-3.0515	3.28399089229036	50.9036314730044	1.30956298227732e-06	5.99297311140301e-05
TGM2	Matrisome-associated	ECM Regulators	-3.0312	5.91084540909416	67.2173969080266	1.92133563516676e-07	1.35336747323774e-05
RSPO3	Core matrisome	ECM Glycoproteins	-2.75831	2.09394546129072	17.5578224052275	0.000565967439366133	0.00771488915461254
GDF15	Matrisome-associated	Secreted Factors	-2.73863	6.53480871674549	12.6226527808458	0.00231687077084264	0.022220578293127
MME	Matrisome-associated	ECM Regulators	-2.58391	6.17123522965075	142.902751004011	6.42220773978082e-10	1.62854343865362e-07
ADAM8	Matrisome-associated	ECM Regulators	-2.37972	3.65783319323597	35.5934892099743	1.28518168054603e-05	0.00036700041728926
PLAT	Matrisome-associated	ECM Regulators	-2.35406	8.55581270044657	258.241069536676	5.17359261233517e-12	6.55959807317977e-09
COL14A1	Core matrisome	Collagens	-2.29167	5.68995218408271	22.6007266193528	0.000225376536104367	0.00377483368727513
BMP4	Matrisome-associated	Secreted Factors	-2.21724	6.83053268230491	62.9391311272521	3.05697601772405e-07	1.94770848888057e-05
COL25A1	Core matrisome	Collagens	-2.18798	2.37727386356558	41.8896471922802	4.6724560041466e-06	0.000165056134690167
ANXA10	Matrisome-associated	ECM-affiliated Proteins	-2.1848	4.7545420671452	9.2944142458976	0.00699978784610063	0.0487659493579109
ADAMTSL4	Matrisome-associated	ECM Regulators	-2.18343	4.32624818036622	26.8363746179072	6.59130508217201e-05	0.00137226859009621
WNT5A	Matrisome-associated	Secreted Factors	-2.10686	7.8580170037763	128.612925194826	1.47513123505416e-09	3.01664337568575e-07
VWCE	Core matrisome	ECM Glycoproteins	-2.10456	3.80382265770649	27.643614641613	5.59346894228158e-05	0.001208170233717
COL22A1	Core matrisome	Collagens	-2.1034	3.06436290270529	41.2813590051492	1.73727531767087e-05	0.000470660550272414
SERPINB9	Matrisome-associated	ECM Regulators	-2.09249	4.74596075935802	55.8230555907625	7.01745226172662e-07	3.67662302588561e-05
SNED1	Core matrisome	ECM Glycoproteins	-2.03536	6.01181164401624	21.3468115678837	0.000220330828729972	0.00370500607091156
SULF2	Matrisome-associated	ECM Regulators	-2.02509	6.02042595066058	43.7468538380283	3.54015128364623e-06	0.000130103125001016
ADAMTS9	Matrisome-associated	ECM Regulators	-2.01549	3.75292133748683	53.3252340967466	9.5798488113057e-07	4.70786446040872e-05
ADAMTS1	Matrisome-associated	ECM Regulators	-1.97377	5.23940716366065	60.7439598655253	3.91780676150052e-07	2.38816691966659e-05
SEMA3B	Matrisome-associated	ECM-affiliated Proteins	-1.81433	1.9634389832383	13.9915157569292	0.00152981263367705	0.0163899434365879
SRPX	Core matrisome	ECM Glycoproteins	-1.77015	8.66145020718483	54.5784315608774	8.18354523553622e-07	4.08500669454188e-05
CTSK	Matrisome-associated	ECM Regulators	-1.76732	7.99960386687642	31.8185905201417	2.50574034425951e-05	0.000627290210344654
PAMR1	Matrisome-associated	ECM Regulators	-1.75871	5.92836849233118	51.9403210305275	1.1439696818826e-06	5.42306284135028e-05
FRAS1	Core matrisome	ECM Glycoproteins	-1.75161	1.74374312449312	9.8528890407707	0.00575206236690828	0.0424204550308329
LAMB3	Core matrisome	ECM Glycoproteins	-1.7415	1.64159647140015	13.2776227541966	0.00189467421664731	0.0190917168528986
C1QTNF1	Matrisome-associated	ECM-affiliated Proteins	-1.6912	5.01228087127347	20.9636206496624	0.00024128576155101	0.00397823429220449
VWA5A	Core matrisome	ECM Glycoproteins	-1.68958	6.34398391445953	37.7189454546301	9.01372347277688e-06	0.00027739077648383
MMP19	Matrisome-associated	ECM Regulators	-1.55208	5.1211678757968	83.2993015900575	4.05567482521479e-08	4.04896859125184e-06
SERPINI1	Matrisome-associated	ECM Regulators	-1.50851	3.30314365074549	28.9664573653053	4.30207506341939e-05	0.000977527056076961
COL4A5	Core matrisome	Collagens	-1.42353	8.01668332179569	20.4504501069279	0.000272916622984495	0.00438013906686127
SRPX2	Core matrisome	ECM Glycoproteins	-1.33666	5.18073435972493	46.6684031805903	2.32697352726043e-06	9.3215998413976e-05
CLGN	Matrisome-associated	ECM Regulators	-1.33053	1.77637555224818	11.6523572808187	0.00315021443000095	0.0274890356214605
TGFBI	Core matrisome	ECM Glycoproteins	-1.2578	10.8704662998279	26.2701831487462	7.40945499899308e-05	0.00150793707756394
S100A13	Matrisome-associated	Secreted Factors	-1.24971	7.57539620409681	30.6993460139894	3.08556308528051e-05	0.000742350177576312
THSD4	Core matrisome	ECM Glycoproteins	-1.24511	6.38915410367718	65.0666923199069	2.41918389741743e-07	1.62290119763786e-05
IGFBP5	Core matrisome	ECM Glycoproteins	-1.23717	9.75601047432476	19.769902997893	0.00032223722804054	0.00493499918200519
MMP11	Matrisome-associated	ECM Regulators	-1.13389	4.38251736092061	10.1933478684858	0.00511501596967575	0.0389275435051133
CTSB	Matrisome-associated	ECM Regulators	-1.08405	9.18123937097073	79.9691550609274	5.47688918762536e-08	5.18219985148522e-06
NRP2	Core matrisome	ECM Glycoproteins	-1.05608	6.6962331123938	10.9322415804154	0.00398733305360207	0.0326796352854691
SDC4	Matrisome-associated	ECM-affiliated Proteins	-1.00421	7.44139769463515	34.9493186874173	1.43519773453732e-05	0.000400812160268694
PLXND1	Matrisome-associated	ECM-affiliated Proteins	1.03905	5.44813246572452	32.3280098765877	2.2829279196034e-05	0.000579753422252532
COL1A2	Core matrisome	Collagens	1.06685	11.782376544609	38.7779241016161	7.59286586171558e-06	0.000238883241341667
CXCL12	Matrisome-associated	Secreted Factors	1.0695	8.63145256586385	24.3330275824343	0.00011194185579764	0.00214428906041126
HAPLN1	Core matrisome	Proteoglycans	1.0726	6.01952968546885	9.74238427953628	0.00597764061238207	0.043582809272221
FST	Matrisome-associated	Secreted Factors	1.0848	5.66780945949392	9.91356372057152	0.00563228319707431	0.0416881019589639
HTRA1	Matrisome-associated	ECM Regulators	1.19228	8.716091475552	40.2855840807075	5.98120076963684e-06	0.000194950243080271
COL16A1	Core matrisome	Collagens	1.19546	5.97611653912673	10.8313597554765	0.00412341665422935	0.0334665699724816
INHBA	Matrisome-associated	Secreted Factors	1.23277	6.6612644697211	33.1382981742004	1.97257705039765e-05	0.000523228125983092
COL1A1	Core matrisome	Collagens	1.23501	13.1368394277556	52.4631858936517	1.06940027580989e-06	5.13360317531444e-05
GDF5	Matrisome-associated	Secreted Factors	1.26985	5.34116152517749	15.0666363080268	0.00111954871505175	0.0130225119936051
SLIT2	Core matrisome	ECM Glycoproteins	1.28953	5.20220814922886	57.2912460221961	5.8734149979752e-07	3.20498147307595e-05
CAP2	Matrisome-associated	ECM Regulators	1.34843	5.34365849461791	46.0408267481362	2.54220917050033e-06	9.88732210821279e-05
DSP	Core matrisome	ECM Glycoproteins	1.3546	6.03279929873677	48.8038185661241	1.73331112855486e-06	7.4750516322949e-05
MATN3	Core matrisome	ECM Glycoproteins	1.36111	3.50235193271822	13.835863939423	0.00160210865701572	0.0168838656557234
COL4A1	Core matrisome	Collagens	1.37856	7.05208008060204	100.428000365573	9.97970837759526e-09	1.45439910941989e-06
EMCN	Matrisome-associated	ECM-affiliated Proteins	1.44764	3.85903206903179	15.0334495773144	0.00113019785275238	0.0130746154881819
AR	Matrisome-associated	Secreted Factors	1.49371	5.25996537828243	96.2877057240118	1.37314096552584e-08	1.83050039724333e-06
IGFBP3	Core matrisome	ECM Glycoproteins	1.5397	3.81510650158532	16.0165426945924	0.000857558735989169	0.0106077924035187
LAMA2	Core matrisome	ECM Glycoproteins	1.60884	3.83194334228649	29.4540526799282	3.91296135027374e-05	0.000898776031886246
SERPINE1	Matrisome-associated	ECM Regulators	1.62196	8.75263445844186	15.430261108947	0.00100993188410214	0.012008217249855
COL27A1	Core matrisome	Collagens	1.6347	5.19717565691752	60.5740668107705	3.9949355930267e-07	2.41198992304693e-05
A2M	Matrisome-associated	ECM Regulators	1.64305	1.62273640973303	20.6391032266957	0.000346183465346422	0.0052067143026421
SEMA3C	Matrisome-associated	ECM-affiliated Proteins	1.64616	5.59606777636931	129.149526724614	1.42770545743308e-09	2.9675209007859e-07
GREM1	Matrisome-associated	ECM-affiliated Proteins	1.68832	6.49359142901878	21.1731696605728	0.000229563847901024	0.0038197375689463
LAMC2	Core matrisome	ECM Glycoproteins	1.68861	3.9547498935465	32.6013309960768	2.17254351649005e-05	0.000559871529381654
SERPINA5	Matrisome-associated	ECM Regulators	1.70573	3.15693781718832	18.9392550792829	0.000512500761488029	0.00713281795269672
ADAMTS15	Matrisome-associated	ECM Regulators	1.73981	4.58876936893901	25.9950267460853	7.84746768022252e-05	0.00158942560251663
PAPLN	Core matrisome	ECM Glycoproteins	1.7573	3.99022446901779	14.4385044259338	0.00134169360497101	0.0148182345099542
NTN4	Core matrisome	ECM Glycoproteins	1.76608	4.0211589230591	11.5358319578783	0.00327117106581152	0.028252846010507
COL26A1	Core matrisome	Collagens	1.83741	2.50976216438237	10.6903319191394	0.00689358994788754	0.0482627426555859
LAMA4	Core matrisome	ECM Glycoproteins	1.84209	7.32977957685853	68.7545424219971	1.63549571413893e-07	1.24170360236931e-05
SPP1	Core matrisome	ECM Glycoproteins	1.92018	6.0019100304136	52.6131453511221	1.04902401558444e-06	5.09600593624333e-05
SEMA6D	Matrisome-associated	ECM-affiliated Proteins	1.93313	3.40771876452677	19.2942410120704	0.000362609875864668	0.00537094698141136
PLXNA2	Matrisome-associated	ECM-affiliated Proteins	1.94858	4.01862919790438	37.1555624467279	9.88867872432965e-06	0.000295008370695943
SRGN	Core matrisome	Proteoglycans	2.10135	8.51000284516291	44.5869500899046	3.13131319662909e-06	0.000118513194089732
SDC2	Matrisome-associated	ECM-affiliated Proteins	2.14825	6.44848823243389	79.867568973946	5.52820858861307e-08	5.1920116070389e-06
BGN	Core matrisome	Proteoglycans	2.31193	8.60389150249703	94.4941995850717	1.58248349083975e-08	2.02669779599567e-06
SEMA6A	Matrisome-associated	ECM-affiliated Proteins	2.3364	3.18896641227742	16.2374831642177	0.000806951248913191	0.0101361134507702
BMPER	Core matrisome	ECM Glycoproteins	2.45984	2.91022820709165	10.1144651756594	0.00525523840641958	0.0396850314204847
FGF18	Matrisome-associated	Secreted Factors	2.46432	2.433661846555	11.8392800143704	0.00296651322492852	0.0263392305174151
HHIP	Matrisome-associated	Secreted Factors	2.47333	4.42329188603994	35.9488387863268	1.20995905645694e-05	0.000350604387306986
IGFBP7	Core matrisome	ECM Glycoproteins	2.60327	8.93936756686984	148.326179780898	4.77559475605548e-10	1.37613104345517e-07
MEGF10	Matrisome-associated	Secreted Factors	2.71872	2.47178043482175	49.6785834083182	3.02290592842692e-06	0.000115444048995557
TGFB2	Matrisome-associated	Secreted Factors	2.73182	5.06718491064135	64.0123612092875	2.71451917834138e-07	1.76499429036873e-05
P3H2	Matrisome-associated	ECM Regulators	2.92072	6.27687082220653	186.489050839836	7.55261819319552e-11	3.46204766595891e-08
SEMA3E	Matrisome-associated	ECM-affiliated Proteins	3.09674	2.05491888071801	21.9794419230096	0.000257530620216686	0.00417548687177411
ABI3BP	Core matrisome	ECM Glycoproteins	3.25323	3.00656261801054	25.9523402521991	7.9179706542203e-05	0.0015985979287398
COL8A1	Core matrisome	Collagens	3.25353	7.69662749106067	196.111719497819	5.01136715835357e-11	2.88814200912568e-08
COL11A1	Core matrisome	Collagens	3.25443	7.67988499130214	392.736376554603	1.51561256302573e-13	4.80411292165079e-10
COL5A3	Core matrisome	Collagens	3.28605	3.23658668453975	100.077849354053	1.02482051998957e-08	1.47655674692587e-06
SULF1	Matrisome-associated	ECM Regulators	3.36529	4.98723729271799	22.6524583399431	0.000162802914939362	0.00288648384176977
CCBE1	Matrisome-associated	Secreted Factors	3.42509	5.16866355245511	76.2127374999981	7.78440587730885e-08	6.83486535887637e-06
LAMA1	Core matrisome	ECM Glycoproteins	4.0332	4.72828396339765	47.7161494590915	2.0113877212444e-06	8.36143767792057e-05
WNT2B	Matrisome-associated	Secreted Factors	4.53955	3.80625244414133	50.8374342881455	1.32101006577105e-06	6.00325685444843e-05
GPC4	Matrisome-associated	ECM-affiliated Proteins	4.57979	3.22819805655473	111.72226564408	4.41184421472031e-09	7.36023326295247e-07
DCN	Core matrisome	Proteoglycans	4.87437	6.1344211071799	67.82344579241	1.80247919869489e-07	1.31528595690269e-05
MGP	Core matrisome	ECM Glycoproteins	5.01249	5.45289590894132	52.0019121248254	1.13489192526957e-06	5.40950929341839e-05
TLL1	Matrisome-associated	ECM Regulators	6.09272	4.52646817357935	14.8396879142038	0.0014476262162782	0.0157144287638624
S100A6	Matrisome-associated	Secreted Factors	7.88751	10.2347673002165	698.558161409929	1.07796953364692e-15	6.83378785855466e-12
